# Genetic innovation in coronaviruses driven by a viral nuclease

**DOI:** 10.64898/2026.08.15.744938

**Authors:** Christopher Bianco, Alex C. Stabell, Manivel Lodha, Miranda Aldis, Michael A Tartell, Theodora Hatziioanou, Paul D. Bieniasz

## Abstract

Genetic variation in viruses is well known to arise from polymerase-driven nucleotide misincorporation. However, insertion and deletion (indel) mutations that occur at lower, largely unknown, frequencies can underly more dramatic phenotypic changes that emerge when advantageous. Using a human coronavirus (HCoV-OC43) construct that reports rare indel mutations, we show that non-structural protein-15 (NSP15), a nuclease encoded by coronaviruses, can drive the acquisition of a class of insertion mutations. Ultra-deep sequencing of both HCoV-OC43 and SARS-CoV-2 populations reveals a similar requirement for NSP15 during insertion mutant generation. Overall, the insertional mutation frequency exceeded 10^-3^/genome in these two coronaviruses. Analysis of thousands of HCoV-OC43 and SARS-CoV-2 insertion mutants reveals a mutational process in which NSP15 cuts viral RNA, yielding oligonucleotides that correspond to inserts that are acquired at distal genomic locations. The presence of an insertion mutation at the S1/S2 junction in the SARS-CoV-2 spike protein that generates a furin cleavage site and enhances viral transmissibility, may have been necessary for enabling the COVID19 pandemic. We found numerous examples of potential furin cleavage site acquisition and replacement through insertion mutation during the normal course of coronavirus replication. Such events are, therefore, likely commonplace in coronavirus populations of a size that occurs in nature.
