## Supplementary Table 1 for "Genetic innovation in coronaviruses driven by a viral nuclease"

### Sheet: fsGFP experiments
Experiment #	Virus	#Plates screened	# GFP+ cells	# GFP+ Viruses isolated	# Viruses With Deletions (# unique species)	Deletion size(s) (Nucleotides)	# Viruses With Insertions (# unique species)	Insert size(s) (nucleotides)	Insert sequence(s)	Insert origin(s)	Insert Donor 5' dinucleotide(s)	Insert Donor 3' dinucleotide(s)	Notes
1	HCoV-OC43/fsGFP(WT)	3	11	8	3 (2)	1(x2) ,1	5 (4)	11	ACATTTGATGT (x2)	ORF1b	UA	UA
								14	CCATCATTTCAAAT	ORF1b	CC	UG
								20	AAGTGCCCCCAAACTGAGAT	Spike	UA	Unknown -3’ insert end does not match genome
								14	TAAAGTATCTAAGC	ORF1a	UU	CU
2	HCoV-OC43/fsGFP(WT)	1	8	6	5 (3)	7(x3), 1, 1	1	8	AACAGCTT	Ambiguous	Ambiguous	UN	Insert sequence present in ORF1a(2 sites), ORF1b (3 sites), Spike(2 sites)
3	HCoV-OC43/fsGFP(WT)	1	1	0
4	HCoV-OC43/fsGFP(WT)	1	2	0
5	HCoV-OC43/fsGFP(WT)	1	0	0
6	HCoV-OC43/fsGFP(WT)	1	4	0
7	HCoV-OC43/fsGFP(WT)	1	6	3	2 (2)	4, 7	1	14	GTTAATAGGCTTGT	ORF1b*	UG	UA
8	HCoV-OC43/fsGFP(WT)	1	6	1			1	14	GTTAATAGGCTTGT	ORF1b*	UG	UA	*Likely same species originating in P1 population
9	HCoV-OC43/fsGFP(WT)	1	1	0
Totals		11	39	18	10 (7)		8 (6)
1	HCoV-OC43/fsGFP(dNSP15)	1	4	0
2	HCoV-OC43/fsGFP(dNSP15)	2	14	10	5 (4)	1, 1(x2), 7, 13	5(1)	2	TT	Ambiguous	Ambiguous	Ambiguous	(neighboring dinucleotide is also TT)
3	HCoV-OC43/fsGFP(dNSP15)	1	1	1	1	1
4	HCoV-OC43/fsGFP(dNSP15)	1	3	1	1	7
5	HCoV-OC43/fsGFP(dNSP15)	1	4	3	2	1, 7	1	2	TT	Ambiguous	Ambiguous	Ambiguous	(neighboring dinucleotide is also TT)
6	HCoV-OC43/fsGFP(dNSP15)	1	4	1			1	2	TT	Ambiguous	Ambiguous	Ambiguous	(neighboring dinucleotide is also TT)
Totals		7	30	16	9 (8)		7 (1)
