## Supplementary Table 2 for "Genetic innovation in coronaviruses driven by a viral nuclease"

### Sheet: HCoV-OC43
k	mismatches	covered_kmers	possible_kmers	probability		k	mismatches	covered_kmers	possible_kmers	probability		k	mismatches	covered_kmers	possible_kmers	probability		k	mismatches	covered_kmers	possible_kmers	probability
1	0	4	4	1		9	1	245774	262144	0.937553		12	2	12605490	16777216	0.751346		17	3	1092233148	17179869184	0.0635763
2	0	16	16	1		10	1	711944	1048576	0.678963		13	2	27569854	67108864	0.410823		18	3	1367965726	68719476736	0.0199065
3	0	64	64	1		11	1	1389004	4194304	0.331164		14	2	43608519	268435456	0.162454		19	3	1644781778	274877906944	0.00598368
4	0	256	256	1		12	1	1964417	16777216	0.117088		15	2	56860822	1073741824	0.0529558		20	3	1939160013	1099511627776	0.00176366
5	0	1024	1024	1		13	1	2341094	67108864	0.034885		16	2	67784705	4294967296	0.0157824		21	3	2259811748	4398046511104	0.000513822
6	0	4026	4096	0.98291		14	1	2601418	268435456	0.00969104		17	2	77805670	17179869184	0.00452889
7	0	13606	16384	0.830444
8	0	31646	65536	0.48288
9	0	48504	262144	0.185028
10	0	57020	1048576	0.0543785
11	0	60094	4194304	0.0143275
12	0	61036	16777216	0.00363803
13	0	61310	67108864	0.00091359
14	0	61406	268435456	0.000228755
15	0	61428	1073741824	5.72093e-05
16	0	61437	4294967296	1.43044e-05
17	0	61444	17179869184	3.57651e-06
18	0	61445	68719476736	8.94142e-07
19	0	61446	274877906944	2.23539e-07
20	0	61446	1099511627776	5.58848e-08
21	0	61446	4398046511104	1.39712e-08
22	0	61446	17592186044416	3.4928e-09
23	0	61446	70368744177664	8.732e-10
24	0	61446	281474976710656	2.183e-10
25	0	61446	1125899906842620	5.4575e-11
26	0	61444	4503599627370490	1.36433e-11
27	0	61442	1.80144e+16	3.41072e-12
28	0	61440	7.20576e+16	8.52651e-13
29	0	61438	2.8823e+17	2.13156e-13
30	0	61436	1.15292e+18	5.32872e-14
31	0	61434	4.61169e+18	1.33214e-14
32	0	61432	1.84467e+19	3.33023e-15
33	0	61430	7.3787e+19	8.32532e-16
34	0	61428	2.95148e+20	2.08126e-16
35	0	61426	1.18059e+21	5.20299e-17
36	0	61424	4.72237e+21	1.3007e-17
37	0	61422	1.88895e+22	3.25165e-18
38	0	61420	7.55579e+22	8.12887e-19
39	0	61418	3.02231e+23	2.03215e-19
40	0	61416	1.20893e+24	5.08021e-20
41	0	61414	4.8357e+24	1.27001e-20
42	0	61412	1.93428e+25	3.17493e-21
43	0	61410	7.73713e+25	7.93706e-22
44	0	61408	3.09485e+26	1.9842e-22
45	0	61406	1.23794e+27	4.96034e-23
