## Supplementary Table 3 for "Genetic innovation in coronaviruses driven by a viral nuclease"

### Sheet: Sheet1
Sample	# of reads	# total inserts (≥2bp)	# inserts of probable viral origin (1)	#Tandem duplications	#Distal inserts	# of inserts (+ strand) (2)	# of inserts (- strand)(2)	# of chimeric inserts (2)	# of inserts from human genome (3)	# of inserts (11+bp) of unknown origin)
HCoV-OC43_WT	644501025	21894	12063	630	10800	9774	1026	467	34	1732
HCoV-OC43 Mutant	422445563	2925	508	417	86	86	0	0	0	147
SARS-CoV-2	991880264	21406	6141	2183	3772	3602	170	114	16	1218
SARS-CoV-2 WT (Zhou et al)	108408396	1705	164	9	146	133	13	1	0	39
SARS-CoV-2 Mutant (Zhou et al)	9.76994e+07	1393	89	14	73	73	0	0	0	11
PRJNA805055	506121411	32691	337	n/a	319	226	73	18	18	429
PRJNA613958	1045406284	61359	985	n/a	958	782	171	27	5	353
Notes
(1) includes both tandem duplications and distal inserts
(2) analysis confined to distal inserts
(3) inserts the match human genome that do not match viral geneome (as single inserts or chimeras)
