## Supplementary Table 5 for "Genetic innovation in coronaviruses driven by a viral nuclease"

### Sheet: OC43 CPER
Oligos for HCoV-OC43 reverse genetics system (CPER)
Sequence (5' - 3')	Name	Purpose	Genome location in HCoV-OC43 ATCC VR-1588
CTATATAAGCAGAGCTCGTTTAGTGAACCGTattgtgagcgatttgcgtgcgtgcatcc	OC43-Frag1-F	CPER PCR for Fragment 1	1 to 3796
GCAAAGTGGGCTGTAAATGGCACATCAACATCAATAAGTACCATAGACTCACC	OC43-Frag1-R	CPER PCR for Fragment 1
GGTGAGTCTATGGTACTTATTGATGTTGATGTGCCATTTACAGCCCACTTTGC	OC43-Frag2-F	CPER PCR for Fragment 2	3744 to 7950
CCACATAAACATCAAACATAGTTTCTGTAACAGACGTACCAGTGTTAGCAG	OC43-Frag2-R	CPER PCR for Fragment 2
CTGCTAACACTGGTACGTCTGTTACAGAAACTATGTTTGATGTTTATGTGG	OC43-Frag3-F	CPER PCR for Fragment 3	7900 to 11674
CCCAACAGCTTAAAATTAAGCATAAGGGCTTCAAAACTATTCTTAGGAGGGCGC	OC43-Frag3-R	CPER PCR for Fragment 3
GCGCCCTCCTAAGAATAGTTTTGAAGCCCTTATGCTTAATTTTAAGCTGTTGGG	OC43-Frag4-F	CPER PCR for Fragment 4	11621 to 15807
CGACTAGGATTAGGATATGGAAGGTAGACATCGTCACCATCCATCTTTACAAGC	OC43-Frag4-R	CPER PCR for Fragment 4
GCTTGTAAAGATGGATGGTGACGATGTCTACCTTCCATATCCTAATCCTAGTCG	OC43-Frag5-F	CPER PCR for Fragment 5	15754 to 19678
CTTAAGCTCTGGGTGGTGTCGAACACTGCGCTTGGCAAATAATTCAACGGC	OC43-Frag5-R	CPER PCR for Fragment 5
GCCGTTGAATTATTTGCCAAGCGCAGTGTTCGACACCACCCAGAGCTTAAG	OC43-Frag6-F	CPER PCR for Fragment 6	19628 to 23518
GCGGATCATACACACAAATGGATGAATCAGGGATATTAATATCAGCAGCAGTGGG	OC43-Frag6-R	CPER PCR for Fragment 6
CCCACTGCTGCTGATATTAATATCCCTGATTCATCCATTTGTGTGTATGATCCGC	OC43-Frag7-F	CPER PCR for Fragment 7	23464 to 27976
CCTTGATTACGGCACCAAGCATGACTAGGAACTCTACAATATCCTACTTTAGG	OC43-Frag7-R	CPER PCR for Fragment 7
CCTAAAGTAGGATATTGTAGAGTTCCTAGTCATGCTTGGTGCCGTAATCAAGG	OC43-Frag8-F	CPER PCR for Fragment 8	27924 to 30749
GGTGGAGATGCCATGCCGACCCTTTTTTTTTTTTTTTTTTTTTTTTTTTTGTGATTCTTCCAATTGGC	OC43-Frag8-R	CPER PCR for Fragment 8
gccaattggaagaatcacaaaaaaaaaaaaaaaaaaaaaaaaaaaaGGGTCGGCATGGCATCTCCACC	OC43-linker-F	CPER PCR for Fragment Linker
GGATGCACGCACGCAAATCGCTCACAATACGGTTCACTAAACGAGCTCTGCTTATATAG	OC43-linker-R	CPER PCR for Fragment Linker
acagactgagtcgcccgggggggatccggccgagagggccCTATATAAGCAGAGCTCGTTTAGTGAACCGT	CSIN-OC43-Frag1-F	Cloning oligo for Fragment 1
GGGGGAGGGAGAGGGGCGGATCAGGCCAGAGAGGCCGCAAAGTGGGCTGTAAATGGCACATCAACATC	CSIN-OC43-Frag1-R	Cloning oligo for Fragment 1
acagactgagtcgcccgggggggatccggccgagagggccGGTGAGTCTATGGTACTTATTGATGTTGATG	CSIN-OC43-Frag2-F	Cloning oligo for Fragment 2
GGGGGAGGGAGAGGGGCGGATCAGGCCAGAGAGGCCCCACATAAACATCAAACATAGTTTCTGTAAC	CSIN-OC43-Frag2-R	Cloning oligo for Fragment 2
acagactgagtcgcccgggggggatccggccgagagggccCTGCTAACACTGGTACGTCTGTTACAGAAAC	CSIN-OC43-Frag3-F	Cloning oligo for Fragment 3
GGGGGAGGGAGAGGGGCGGATCAGGCCAGAGAGGCCCCCAACAGCTTAAAATTAAGCATAAGGGCTTC	CSIN-OC43-Frag3-R	Cloning oligo for Fragment 3
acagactgagtcgcccgggggggatccggccgagagggccGCGCCCTCCTAAGAATAGTTTTGAAGCCCTTATG	CSIN-OC43-Frag4-F	Cloning oligo for Fragment 4
GGGGGAGGGAGAGGGGCGGATCAGGCCAGAGAGGCCCGACTAGGATTAGGATATGGAAGGTAGACATC	CSIN-OC43-Frag4-R	Cloning oligo for Fragment 4
acagactgagtcgcccgggggggatccggccgagagggccGCTTGTAAAGATGGATGGTGACGATGTCTAC	CSIN-OC43-Frag5-F	Cloning oligo for Fragment 5
GGGGGAGGGAGAGGGGCGGATCAGGCCAGAGAGGCCCTTAAGCTCTGGGTGGTGTCGAACACTGCGC	CSIN-OC43-Frag5-R	Cloning oligo for Fragment 5
acagactgagtcgcccgggggggatccggccgagagggccGCCGTTGAATTATTTGCCAAGCGCAGTGTTC	CSIN-OC43-Frag6-F	Cloning oligo for Fragment 6
GGGGGAGGGAGAGGGGCGGATCAGGCCAGAGAGGCCGCGGATCATACACACAAATGGATGAATCAGG	CSIN-OC43-Frag6-R	Cloning oligo for Fragment 6
acagactgagtcgcccgggggggatccggccgagagggccCCCACTGCTGCTGATATTAATATCCCTGATTCAT	CSIN-OC43-Frag7-F	Cloning oligo for Fragment 7
GGGGGAGGGAGAGGGGCGGATCAGGCCAGAGAGGCCCCTTGATTACGGCACCAAGCATGACTAGGAAC	CSIN-OC43-Frag7-R	Cloning oligo for Fragment 7
acagactgagtcgcccgggggggatccggccgagagggccCCTAAAGTAGGATATTGTAGAGTTCCTAGTC	CSIN-OC43-Frag8-F	Cloning oligo for Fragment 8
GGGGGAGGGAGAGGGGCGGATCAGGCCAGAGAGGCCGGTGGAGATGCCATGCCGACCCTTTTTTTTTTTTTTTTTTTTTTTTTTTTG	CSIN-OC43-Frag8-R	Cloning oligo for Fragment 8
acagactgagtcgcccgggggggatccggccgagagggccGCCAATTGGAAGAATCACAAAAAAAAAAAAAAAAAAAAAAAAAAAAG	CSIN-OC43-linker-F	Cloning oligo for Fragment Linker
GGGGGAGGGAGAGGGGCGGATCAGGCCAGAGAGGCCGGATGCACGCACGCAAATCGCTCACAATACG	CSIN-OC43-linker-R	Cloning oligo for Fragment Linker

### Sheet: cloning
HCoV-OC43/fsGFP
OC43-Fragment 6- ΔNS2fsGFP		Fragment 1	Fragment 2
	Forward Primer (5' - 3')	gggggggatccggccgagagggcc	gcctaatcattatcgtgagcaagggcg
	Reverse Primer (5' - 3')	cgcccttgctcacgataatgattaggc	gcggatcaggccagagag
	Template	OC43-Fragment 6- ΔNS2GFP	OC43-Fragment 6- ΔNS2GFP
			Restriction enzme(s)
	Vector	OC43-Fragment 6- ΔNS2GFP	SfiI
rHCoV-OC43/fsGFP(dNSP15)
		Fragment 1
	Forward Primer (5' - 3')	cgcccgggggggatc
	Reverse Primer (5' - 3')	tgcaaaccaccaataatcttctggttgaagttaccataaacaatgGCttcaaaggcatag
	Template	OC43-Fragment 6- ΔNS2fsGFP
			Restriction enzme(s)
	Vector	OC43-Fragment 6- ΔNS2fsGFP	XcmI BamHi

### Sheet: amplicons for seq
HCoV-OC43/fsGFP revertant assay
	Forward Primer (5' - 3')	AAGTTGGCTGGTACTGCC
	Reverse Primer (5' - 3')	TTACTTGTACAGCTCGTCCATGC
	Sequencing Primer (5' - 3')	AAGTTGGCTGGTACTGCC
Amplicons For NGS	Forward PCR Primer (5' - 3')	GACATACCCATTGGTGCAGG
	Reverse PCR Primer (5' - 3')	TGTGGGTATGGCAATAGAGTTATTAG
	GSP (cDNA synthesis from mouse lung RNA) (5' - 3')	TGTGGGTATGGCAATAGAGTTATTAG
